# A native chemical chaperone in the human eye lens

**DOI:** 10.1101/2020.12.16.423154

**Authors:** Eugene Serebryany, Sourav Chowdhury, Christopher N. Woods, David C. Thorn, Nicki E. Watson, Arthur McClelland, Rachel E. Klevit, Eugene I. Shakhnovich

## Abstract

Cataract is one of the most prevalent protein aggregation disorders and still the most common cause of vision loss worldwide. The metabolically quiescent core region of the human lens lacks cellular or protein turnover; it has therefore evolved remarkable mechanisms to resist light-scattering protein aggregation for a lifetime. We now report that one such mechanism involves an unusually abundant lens metabolite, *myo-*inositol, suppressing aggregation of lens crystallins. We quantified aggregation suppression using our previously well-characterized *in vitro* aggregation assays of oxidation-mimicking human γD-crystallin variants and investigated *myo-*inositol’s molecular mechanism of action using solution NMR, negative-stain TEM, differential scanning fluorometry, thermal scanning Raman spectroscopy, turbidimetry in redox buffers, and free thiol quantitation. Unlike many known chemical chaperones, *myo-*inositol’s primary target was neither the native nor the unfolded state of the protein, nor the final aggregated state, but rather the rate-limiting bimolecular step on the aggregation pathway. Given recent metabolomic evidence that it is severely depleted in human cataractous lenses compared to age-matched controls, we suggest that maintaining or restoring healthy levels of *myo-*inositol in the lens may be a simple, safe, and globally accessible strategy to prevent or delay lens opacification due to age-onset cataract.
