## Supplementary material for "A native chemical chaperone in the human eye lens": Figure 4 Supplement table 1

### Sheet: Sheet1
		GLOBULAR AGGREGATES					EXTENDED AGGREGATES
		NO INO	100 mM INO	250 mM INO			NO INO	100 mM INO	250 mM INO
	Rank	Area, μm2	Area, μm2	Area, μm2		Rank	Length, μm	Length, μm	Length, μm
	1	3.73414	3.29104	0.836627		1	1.03796	0.723565	0.835374
	2	1.10834	1.51462	0.718004		2	0.737408	0.684432	0.79491
	3	0.579658	1.28264	0.473994		3	0.696145	0.531626	0.74007
	4	0.548543	1.01349	0.34583		4	0.661005	0.524704	0.606698
	5	0.41632	0.38136	0.229841		5	0.573155	0.51725	0.602172
	6	0.370466	0.336004	0.210332		6	0.530029	0.498349	0.5468
	7	0.362705	0.322831	0.183488		7	0.526834	0.481046	0.535087
	8	0.334865	0.322689	0.158639		8	0.524438	0.449366	0.523906
	9	0.282744	0.283385	0.144327		9	0.519913	0.444308	0.514322
	10	0.262594	0.280964	0.143686		10	0.50607	0.424076	0.512991
	11	0.243583	0.234896	0.141764		11	0.49196	0.42381	0.499947
	12	0.229912	0.225142	0.134145		12	0.489032	0.408902	0.497551
	13	0.219802	0.215957	0.119905		13	0.46108	0.405974	0.491162
	14	0.216954	0.195023	0.119905		14	0.457619	0.395325	0.488233
	15	0.213892	0.192745	0.106732		15	0.441114	0.391598	0.480247
	16	0.203069	0.187547	0.106447		16	0.432595	0.376957	0.478916
	17	0.163908	0.167468	0.106163		17	0.430465	0.375093	0.472261
	18	0.154224	0.166827	0.104881		18	0.429933	0.374561	0.468001
	19	0.151875	0.160775	0.100609		19	0.420349	0.360984	0.457619
	20	0.137278	0.157357	0.0989712		20	0.414493	0.358056	0.454158
	21	0.135284	0.147674	0.097832		21	0.412097	0.349271	0.453093
	22	0.131796	0.146178	0.0977608		22	0.410766	0.339953	0.450165
	23	0.129873	0.146036	0.0937735		23	0.410766	0.338356	0.435257
	24	0.124746	0.144754	0.091495		24	0.409701	0.334096	0.434458
	25	0.123963	0.144327	0.0890741		25	0.402513	0.329837	0.430199
	26	0.123892	0.135854	0.0879349		26	0.401714	0.32611	0.427537
	27	0.118694	0.13443	0.0847308		27	0.396923	0.32052	0.426472
	28	0.116772	0.132864	0.0796754		28	0.390001	0.309072	0.424076
	29	0.106447	0.125815	0.0781802		29	0.381748	0.30295	0.421946
	30	0.102603	0.121685	0.078109		30	0.374561	0.296827	0.414226
	31	0.102531	0.118409	0.0729824		31	0.374561	0.294963	0.412895
	32	0.0949839	0.113212	0.0729112		32	0.373496	0.294697	0.404376
	33	0.0939159	0.1125	0.07284		33	0.369769	0.2931	0.403045
	34	0.0929902	0.11193	0.071772		34	0.36338	0.292834	0.399585
	35	0.0916374	0.103599	0.0660046		35	0.363114	0.291769	0.397189
	36	0.0874365	0.103315	0.0643669		36	0.359919	0.287509	0.388936
	37	0.0868668	0.101107	0.0636549		37	0.358854	0.282451	0.387073
	38	0.0843748	0.0964792	0.0630141		38	0.356458	0.282185	0.384144
	39	0.0821675	0.0908542	0.0627293		39	0.35353	0.280588	0.383878
	40	0.0801738	0.0903558	0.0610916		40	0.350868	0.278192	0.380417
	41	0.0726264	0.0893589	0.060166		41	0.334363	0.278192	0.379353
	42	0.072484	0.0885045	0.0600948		42	0.332499	0.276328	0.377755
	43	0.0724128	0.085514	0.0575315		43	0.332233	0.274465	0.376424
	44	0.0692799	0.0852292	0.055609		44	0.331701	0.274199	0.372963
	45	0.0676422	0.0843748	0.0554666		45	0.329305	0.274199	0.367107
	46	0.0630141	0.0829507	0.0516929		46	0.329038	0.27127	0.363912
	47	0.0627293	0.0821675	0.0501976		47	0.329038	0.267277	0.35353
	48	0.0621596	0.0796042	0.0493432		48	0.32824	0.263816	0.351134
	49	0.061946	0.0754745	0.047848		49	0.327175	0.263816	0.344745
	50	0.0618036	0.0747624	0.0468511		50	0.324779	0.262219	0.343946
	51	0.0610916	0.0746912	0.0462103		51	0.317325	0.260888	0.338888
	52	0.0610916	0.07462	0.0461391		52	0.316526	0.260089	0.336492
	53	0.0602372	0.0739792	0.0461391		53	0.315728	0.255298	0.335161
	54	0.0590267	0.0707751	0.0457831		54	0.312799	0.251837	0.334895
	55	0.0590267	0.0660758	0.0449287		55	0.311468	0.250772	0.330636
	56	0.0587419	0.0639397	0.0442166		56	0.306943	0.249441	0.329305
	57	0.0550394	0.0638685	0.0441454		57	0.306943	0.246779	0.327707
	58	0.0546834	0.0607356	0.0440742		58	0.306144	0.245182	0.326909
	59	0.0532593	0.0591691	0.044003		59	0.304813	0.240922	0.322649
	60	0.0483464	0.0591691	0.0437894		60	0.302683	0.240656	0.320786
	61	0.0482752	0.0566059	0.0437182		61	0.299489	0.240123	0.314397
	62	0.047848	0.0546834	0.0428638		62	0.299489	0.237195	0.309605
	63	0.0474208	0.0525473	0.0403717		63	0.297892	0.236929	0.309605
	64	0.0472783	0.0475632	0.0402293		64	0.293632	0.236397	0.306677
	65	0.0464239	0.0464951	0.0400157		65	0.293632	0.23613	0.303748
	66	0.0462103	0.044003	0.0396597		66	0.292834	0.23267	0.302417
	67	0.0454983	0.0435758	0.0392325		67	0.290704	0.232403	0.301352
	68	0.044003	0.0420806	0.0390901		68	0.290438	0.231605	0.296561
	69	0.0434334	0.0408701	0.0378084		69	0.290438	0.22841	0.295496
	70	0.0433622	0.0405853	0.0368828		70	0.288308	0.227878	0.294697
	71	0.0407989	0.0397309	0.0358148		71	0.288308	0.226547	0.292035
	72	0.0404429	0.0397309	0.0356012		72	0.286178	0.224683	0.289905
	73	0.0401581	0.0383069	0.035174		73	0.284847	0.224417	0.289639
	74	0.0398021	0.0377372	0.0350315		74	0.284315	0.223885	0.284581
	75	0.0385205	0.03731	0.0349603		75	0.278458	0.22282	0.282451
	76	0.0383781	0.0338211	0.0345331		76	0.276595	0.22069	0.28112
	77	0.036954	0.0318274	0.0341059		77	0.274997	0.219359	0.279257
	78	0.0352452	0.0317562	0.0338211		78	0.272868	0.219359	0.27899
	79	0.0352452	0.0314002	0.030617		79	0.272601	0.21856	0.274465
	80	0.0349603	0.0289793	0.0304746		80	0.268608	0.218294	0.272868
	81	0.0347467	0.0279113	0.0301186		81	0.268076	0.218028	0.272069
	82	0.0346043	0.0274841	0.0299762		82	0.266212	0.215632	0.271803
	83	0.0345331	0.0273417	0.0294066		83	0.261687	0.214567	0.271004
	84	0.0343195	0.0269145	0.0294066		84	0.261154	0.213768	0.270472
	85	0.0336787	0.0265585	0.0292642		85	0.257694	0.211373	0.265946
	86	0.0336787	0.0255616	0.0291218		86	0.256362	0.211373	0.265147
	87	0.0336075	0.025348	0.0286945		87	0.256096	0.209243	0.263284
	88	0.0333939	0.025348	0.0283385		88	0.255298	0.208444	0.260622
	89	0.0328955	0.02428	0.0277689		89	0.253967	0.207379	0.260356
	90	0.0328243	0.0238528	0.0275553		90	0.252635	0.206847	0.25796
	91	0.0326107	0.0237104	0.0264873		91	0.251837	0.206315	0.253967
	92	0.0325395	0.0237104	0.0258464		92	0.251038	0.20525	0.253434
	93	0.0324683	0.0233544	0.0257752		93	0.250772	0.201789	0.252635
	94	0.029905	0.0231408	0.0257752		94	0.249973	0.200724	0.250772
	95	0.0294066	0.0223575	0.0247784		95	0.248376	0.200724	0.243584
	96	0.0292642	0.0222151	0.0247072		96	0.248376	0.200458	0.243584
	97	0.0290506	0.0221439	0.0240664		97	0.247577	0.200458	0.242253
	98	0.0289081	0.0213607	0.0239952		98	0.246513	0.198328	0.240922
	99	0.0283385	0.0210759	0.023924		99	0.24385	0.195666	0.238526
	100	0.0283385	0.0210759	0.0236392		100	0.242786	0.192471	0.237461
	101	0.0281249	0.0202215	0.0234256		101	0.241455	0.190076	0.236663
	102	0.0281249	0.0200079	0.0234256		102	0.240922	0.189543	0.236397
	103	0.0267721	0.0196518	0.0233544		103	0.238792	0.188745	0.23613
	104	0.0259176	0.0191534	0.023212		104	0.237994	0.187946	0.235065
	105	0.0255616	0.0188686	0.0229272		105	0.237195	0.18768	0.235065
	106	0.025348	0.0182278	0.0224999		106	0.235864	0.18768	0.234533
	107	0.025348	0.0178718	0.0220015		107	0.235332	0.187413	0.232936
	108	0.0247072	0.017587	0.0214319		108	0.230274	0.186615	0.231605
	109	0.024636	0.0173022	0.0212183		109	0.228676	0.184219	0.231338
	110	0.0242088	0.017231	0.0210759		110	0.22841	0.181024	0.230274
	111	0.0237104	0.0170886	0.0209335		111	0.227345	0.178895	0.228676
	112	0.0237104	0.016875	0.0202927		112	0.22628	0.178096	0.227612
	113	0.0228559	0.0163765	0.0200791		113	0.226014	0.176765	0.22628
	114	0.0223575	0.0162341	0.019723		114	0.223885	0.175966	0.226014
	115	0.0223575	0.0157357	0.0196518		115	0.22282	0.1757	0.223618
	116	0.0217167	0.0153085	0.0194382		116	0.221755	0.1757	0.221489
	117	0.0215743	0.0153085	0.019367		117	0.221489	0.175434	0.22069
	118	0.0214319	0.0153085	0.019367		118	0.220956	0.17357	0.219891
	119	0.0210047	0.0152373	0.019367		119	0.219891	0.171973	0.219625
	120	0.0209335	0.0145253	0.0189398		120	0.219359	0.17011	0.219625
	121	0.0207199	0.0140981	0.0187974		121	0.219359	0.169843	0.218827
	122	0.0206487	0.0140269	0.0187974		122	0.219093	0.169577	0.217229
	123	0.0204351	0.0139557	0.018655		123	0.21856	0.169311	0.215366
	124	0.0204351	0.0135284	0.017943		124	0.217762	0.168512	0.214301
	125	0.0203639	0.0132436	0.0177294		125	0.216164	0.168246	0.208977
	126	0.0202927	0.01303	0.0174446		126	0.215632	0.167448	0.208178
	127	0.0201503	0.0128876	0.0169462		127	0.215632	0.16585	0.207379
	128	0.0200791	0.0128164	0.0166613		128	0.215632	0.165584	0.206581
	129	0.0195806	0.011606	0.0166613		129	0.214833	0.165584	0.205782
	130	0.0190822	0.011606	0.0165901		130	0.214567	0.164519	0.204983
	131	0.0190822	0.0115348	0.0160917		131	0.213236	0.16239	0.204185
	132	0.0190822	0.0113212	0.0159493		132	0.210574	0.161591	0.202321
	133	0.0187974	0.0107516	0.0159493		133	0.210042	0.158396	0.202321
	134	0.0185838	0.0106803	0.0155221		134	0.20871	0.158396	0.199925
	135	0.0185126	0.0104667	0.0152373		135	0.208444	0.156799	0.199393
	136	0.0184414	0.0103955	0.0151661		136	0.208178	0.154936	0.199127
	137	0.0182278	0.00946991	0.0150949		137	0.207379	0.152806	0.196997
	138	0.0181566	0.00861548	0.0150237		138	0.206847	0.151475	0.195666
	139	0.0181566	0.00854428	0.0143117		139	0.206847	0.150942	0.194335
	140	0.0180142	0.00854428	0.0140981		140	0.206581	0.148813	0.193803
	141	0.017943	0.00804586	0.0135284		141	0.20525	0.148813	0.193004
	142	0.0178718	0.00761865	0.013386		142	0.204185	0.141625	0.192205
	143	0.0173734	0.00754745	0.013386		143	0.203386	0.139229	0.189277
	144	0.0170174	0.00740504	0.0128164		144	0.203386	0.137366	0.188745
	145	0.0169462	0.00719144	0.0124604		145	0.201523	0.13071	0.18768
	146	0.016875	0.00712023	0.0124604		146	0.200458	0.130444	0.187413
	147	0.0168038	0.00477056	0.012318		147	0.198594	0.113406	0.187147
	148	0.0166613		0.0121044		148	0.198328	0.107017	0.186615
	149	0.0163765		0.0118908		149	0.196198	0.100628	0.185284
	150	0.0160205		0.0117484		150	0.195134		0.185018
	151	0.0160205		0.0116772		151	0.194335		0.185018
	152	0.0159493		0.011606		152	0.19327		0.184485
	153	0.0158781		0.01125		153	0.191407		0.183953
	154	0.0157357		0.0109652		154	0.190342		0.18342
	155	0.0156645		0.0107516		155	0.190076		0.18342
	156	0.0151661		0.0106803		156	0.188212		0.183154
	157	0.0150237		0.0101819		157	0.187946		0.182888
	158	0.0149525		0.00975472		158	0.187413		0.182622
	159	0.0149525		0.00961231		159	0.187147		0.181024
	160	0.0147389		0.00954111		160	0.186349		0.180758
	161	0.0145965		0.00939871		161	0.185816		0.17783
	162	0.0145253		0.00932751		162	0.184751		0.176233
	163	0.0143829		0.00932751		163	0.184219		0.175434
	164	0.0143117		0.00932751		164	0.183154		0.174901
	165	0.0142405		0.0091139		165	0.181823		0.17357
	166	0.0142405		0.00882909		166	0.178895		0.17357
	167	0.0140981		0.00861548		167	0.178628		0.171441
	168	0.0140981		0.00854428		168	0.17783		0.170908
	169	0.0139557		0.00840188		169	0.177564		0.170908
	170	0.0139557		0.00797466		170	0.174901		0.170376
	171	0.0139557		0.00783226		171	0.174369		0.169045
	172	0.0138845		0.00776105		172	0.171441		0.168779
	173	0.0137421		0.00754745		173	0.170642		0.168512
	174	0.0134572		0.00733384		174	0.167714		0.165052
	175	0.013386		0.00676422		175	0.167714		0.163987
	176	0.0133148		0.00626581		176	0.166116		0.162123
	177	0.0132436		0.00412974		177	0.165584		0.161058
	178	0.01303				178	0.165318		0.16026
	179	0.012674				179	0.163721		0.15813
	180	0.012674				180	0.162656		0.15813
	181	0.0125316				181	0.160792		0.157065
	182	0.0124604				182	0.155468		0.154403
	183	0.0124604				183	0.153072		0.154403
	184	0.012318				184	0.15254		0.15254
	185	0.0122468				185	0.152007		0.151741
	186	0.0122468				186	0.147215		0.150942
	187	0.0121756				187	0.145884		0.150676
	188	0.0116772				188	0.145618		0.149878
	189	0.0113212				189	0.142157		0.146949
	190	0.01125				190	0.141891		0.145618
	191	0.0111788				191	0.141359		0.144553
	192	0.0111076				192	0.139229		0.14056
	193	0.0110364				193	0.134703		0.138164
	194	0.0109652				194	0.133106		0.133905
	195	0.0108228				195	0.132574		0.133639
	196	0.0106091				196	0.130178		0.133639
	197	0.0105379				197	0.127249		0.133106
	198	0.0104667				198	0.121925		0.121393
	199	0.0103955				199	0.114205		0.121127
	200	0.0103243				200	0.10755		0.111011
	201	0.0102531				201			0.110744
	202	0.0102531				202			0.0947716
	203	0.00996833
	204	0.00975472
	205	0.00968352
	206	0.00961231
	207	0.00946991
	208	0.00946991
	209	0.00932751
	210	0.00932751
	211	0.0090427
	212	0.00854428
	213	0.00847308
	214	0.00847308
	215	0.00783226
	216	0.00776105
	217	0.00776105
	218	0.00747624
	219	0.00712023
	220	0.00640821
	221	0.00633701
	222	0.0061946
	223	0.0061946
	224	0.005981
	225	0.00420094
